# Development of a tightly regulated copper-inducible transient gene expression system in *Nicotiana benthamiana* incorporating suicide exon and Cre recombinase

**DOI:** 10.1101/2024.03.23.586378

**Authors:** Bing-Jen Chiang, Kuan-Yu Lin, Yi-Feng Chen, Ching-Yi Huang, Foong-Jing Goh, Lo-Ting Huang, Li-Hung Chen, Chih-Hang Wu

**Author notes:** These authors contributed equally to this work (Bing-Jen Chiang, Kuan-Yu Lin).

## Abstract

Chemical-inducible gene expression systems have been frequently used to regulate gene expression for functional genomics in various plant species. However, a convenient chemical-inducible system that can tightly regulate transgene expression in *Nicotiana benthamiana* is still missing. In this study, we developed a tightly regulated copper-inducible system that can be used to regulate transgene expression and perform cell death assays in *N. benthamiana*. We tested several chemical-inducible systems using *Agrobacterium*-mediated transient expression and found that the copper-inducible system showed the least concerns of leakiness issues. Using the MoClo-based synthetic biology approach, we optimized the design of the copper-inducible system and incorporated the use of the suicide exon HyP5SM/OsL5 and Cre/LoxP as additional regulatory elements to enhance the tightness of the regulation. This new design allowed us to tightly control the hypersensitive cell death induced by several tested NLRs and their matching AVRs, and it can also be easily applied to regulate the expression of other transgenes in transient expression assays. Our findings provide new approaches for both fundamental and translational studies in plant functional genomics.
