## Supplementary material for "Development of a tightly regulated copper-inducible transient gene expression system in *Nicotiana benthamiana* incorporating suicide exon and Cre recombinase": Table S1. List of primers used in the study.

### Sheet: 工作表1
Name	Sequence
pICH44222_invR	TTGAAGACAAATGGGGAATTACAAAGAAAAGATTAAGAA	cloning
CBS4_F	TTGAAGACATCTCAGGAGAGTGGTCTTGGGAGAGCGAT	sequencing
CBS4_R	TTGAAGACAACTCGAGTAGGGATAGTCTTTTTTGCTGG	sequencing
R3a_F	TTGAAGACATCTCAAATGGAGATTGGCTTAGCAGTTGGTG	R3a domestication
R3a_R	TTGAAGACAACTCGAAGCTCACATGCATTCCCTATCGA	R3a domestication
R3a_d1_F	TTGAAGACATCCTTCAGATTGTGCTAAGTGATGC	R3a domestication
R3a_d1_R	TTGAAGACAAAAGGCCGAGCAAAATGTCCTCCAG	R3a domestication
R3a_d2_F	TTGAAGACATAACGCTCGCTGGCATGTTACGCTC	R3a domestication
R3a_d2_R	TTGAAGACAACGTTTTCAGAGCTAAGGGCAGTCC	R3a domestication
R3a_d3_F	TTGAAGACATCCTCGTACCACAGGAAGATGTAAT	R3a domestication
R3a_d3_R	TTGAAGACAAGAGGCCATTGGCAATCCACAGATG	R3a domestication
CBS4_CMV1_R_AATG	TTGAAGACAACTCGCATTGGAATTACAAAGAAAAGATTAAGAA	cloning
CBS4_CMV1_R_CCAT	TTGAAGACAACTCGATGGGGAATTACAAAGAAAAGATTAAGAA	cloning
R3a_F4	GATATGCCGGAGTGGAAGCA	sequencing
R3a_R4	TGTGCCAATCCTGTACCCAC	sequencing
Cre_F	TTGAAGACTTCTCAAATGTCCAACCTGCTCACGGT	cloning
Cre_R	TTGAAGACAACTCGAAGCTCAGTCACCATCTTCCAGGA	cloning
Cre_d1_F	TTGAAGACAAAACCATCCAGCAACACCTTGGACA	Cre domestication
Cre_d1_R	TTGAAGACAAGGTTTTCACTGCCAGACCTCGCGC	Cre domestication
loxP-mCherry_R1	CTGCTTGATCTCGCCCTTCA	sequencing
loxP-mCherry_F1	CACGAGTTCGAGATCGAGGG	sequencing
loxP-stop_F1	ATGAAGACTAGAGTAATAGTGAGGCTTCAAGTGGGA	cloning
loxP-stop_R1	ATGAAGACAAACTCGGGGAAGGACAGCTTCAAG	cloning
CP(CDS) F1	TTGAAGACATCTCAAATGTCAGCACCAGCTAGCACAACAC	cloning
CP(CDS) R1	TTGAAGACAACTCGAAGCTTATGGTGGTGGTAGAGTGACAACAG	cloning
