## Supplementary material for "Development of a tightly regulated copper-inducible transient gene expression system in *Nicotiana benthamiana* incorporating suicide exon and Cre recombinase": Table S2. List of plasmids and sequences used in the study.

### Sheet: Copper-inducible system
Sequence	Product	Antibiotic	Plasmid ID	Purpose	RE	Backbone plasmids	Comment	Publication
	pAGM9121	Spec		General Level 0 acceptor			General L0 acceptor addgene #51833	Weber et al., 2011
	pICH47742	Carb		Level 1 , postion 2 acceptor			addgene #48001	Weber et al., 2011
	pICH47751	Carb		Level 1 , postion 3 acceptor			addgene #48002	Weber et al., 2011
	pICH47761	Carb		Level 1 , postion 4 acceptor			addgene #48003	Weber et al., 2011
	pICH47772	Carb		Level 1 , postion 5 acceptor			addgene#48004	Weber et al., 2011
	pICH47791	Carb		Level 1 , postion 7 acceptor			addgene#48006	Weber et al., 2011
GGTCTCAGGAGCTTGGGCTGCAGGTCGAGGCTAAAAAACTAATCGCATTATCATCCCCTCGACGTACTGTACATATAACCACTGGTTTTATATACAGCAGTACTGTACATATAACCACTGGTTTTATATACAGCAGTCGACGTACTGTACATATAACCACTGGTTTTATATACAGCAGTACTGTACATATAACCACTGGTTTTATATACAGCAGTCGAGGTAAGATTAGATATGGATATGTATATGGATATGTATATGGTGGTAATGCCATGTAATATGCTCGACTCTAGGATCTTCGCAAGACCCTTCCTCTATATAAGGAAGTTCATTTCATTTGGAGAGTCATAAAGCAATGTGAGACC	LexA-35S promoter	Spec	pICSL12005	Level 0, promoter module			LexA promoter	A gift from Mark Youles (The Sainsbury Laboratory)
GGTCTCTGGAGAATTGTGAGCGCTCACAATTGAAAGACTAGAAAGAAGAAAGGGAAGAGAAAGAATTGTGAGCGCTCACAATTGAAAGACTAGAAAGAAGAAAGGGAAGAGAAAGAATTGTGAGCGCTCACAATTGAAAGACTAGAAAGAAGAAAGGGAAGAGAAAGAATTGTGAGCGCTCACAATTGAAAGACTAGAAAGAAGAAAGGGAAGAGAAAGAATTGTGAGCGCTCACAATTGAAAGACTAGAAAGAAGAAAGGGAAGAGAAAGAATTGTGAGCGCTCACAATTGAAAGACTAGTGGATCGATCTTCGCAAGACCCTTCCTCTATATAAGGAAGTTCATTTCATTTGGAGAGGACACGAATGTGAGACC	pOp6-35S promoter	Chloramphinicol	pCHW03020	Level 0, promoter module			pOp6 promoter	This study
GGTCTCAGGAGGAATTCCAATCCCACAAAAATCTGAGCTTAACAGCACAGTTGCTCCTCTCAGAGCAGAATCGGGTATTCAACACCCTCATATCAACTACTACGTTGTGTATAACGGTCCACATGCCGGTATATACGATGACTGGGGTTGTACAAAGGCGGCAACAAACGGCGTTCCCGGAGTTGCACACAAGAAATTTGCCACTATTACAGAGGCAAGAGCAGCAGCTGACGCGTACACAACAAGTCAGCAAACAGACAGGTTGAACTTCATCCCCAAAGGAGAAGCTCAACTCAAGCCCAAGAGCTTTGCTAAGGCCCTAACAAGCCCACCAAAGCAAAAAGCCCACTGGCTCACGCTAGGAACCAAAAGGCCCAGCAGTGATCCAGCCCCAAAAGA…	CaMV35SLong promoter	Spec	pICH51266	Level 0, promoter module			long 35S promoter module, addgene #50267	Engler et al., 2014
GGTCTCAGGAGGAATTCCAATCCCACAAAAATCTGAGCTTAACAGCACAGTTGCTCCTCTCAGAGCAGAATCGGGTATTCAACACCCTCATATCAACTACTACGTTGTGTATAACGGTCCACATGCCGGTATATACGATGACTGGGGTTGTACAAAGGCGGCAACAAACGGCGTTCCCGGAGTTGCACACAAGAAATTTGCCACTATTACAGAGGCAAGAGCAGCAGCTGACGCGTACACAACAAGTCAGCAAACAGACAGGTTGAACTTCATCCCCAAAGGAGAAGCTCAACTCAAGCCCAAGAGCTTTGCTAAGGCCCTAACAAGCCCACCAAAGCAAAAAGCCCACTGGCTCACGCTAGGAACCAAAAGGCCCAGCAGTGATCCAGCCCCAAAAGA…	CaMV35SLong + CaMV 5'UTR promoter	Spec	pICSL13001	Level 0, promoter module			CaMV35SLong + CaMV 5'UTR promoter, addgene #50265	Engler et al., 2014
GGTCTCAGGAGATTTTTCAAATCAGTGCGCAAGACGTGACGTAAGTATCCGAGTCAGTTTTTATTTTTCTACTAATTTGGTCGTTTATTTCGGCGTGTAGGACATGGCAACCGGGCCTGAATTTCGCGGGTATTCTGTTTCTATTCCAACTTTTTCTTGATCCGCAGCCATTAACGACTTTTGAATAGATACGCTGACACGCCAAGCCTCGCTAGTCAAAAGTGTACCAAACAACGCTTTACAGCAAGAACGGAATGCGCGTGACGCTCGCGGTGACGCCATTTCGCCTTTTCAGAAATGGATAAATAGCCTTGCTTCCTATTATATCTTCCCAAATTACCAATACATTACACTAGCATCTGAATTTCATAACCAATCTCGATACACCAAATCGAATGT…	AtuMas promoter	Spec	pICH85281	Level 0, promoter module			Mas promoter, addgene #50272	Engler et al., 2014
GGTCTCTGGAGAAGCTTCCCGGTCGGTACTCTATCATTGATAGAGTTAACTCCCTATCAGTGATAGAGATTGTACCTTTGCGCGATTACTCCACCTTTGCACAATCCCCTGGGTTGTGCCACGACCTTTTACTCTATCATTGATAGAGTTAACTCCCTATCAGTGATAGAGATGCATGACCCTTCCTCTATATAAGGAAGTTCATTTCATTTGGAGAGAAATGAGAGACC	TetO-35S promoter	Kan	pCHW00006	Level 0, promoter module		PUC57	promoter module (GGAG-AATG)	This study
GGTCTCTGGAGAGTGGTCTTGGGAGAGCGATGCGTCTTTTCCGATGAACCGTTCCAGCAAAAAAGACTAAGCGATGCGTCTTTTCCGCTGAACCGTTCCAGCAAAAAAGACTAAGCGATGCGTCTTTTCCGCTGAACCGTTCCAGCAAAAAAGACTAGGAGAGCGATGCGTCTTTTCCGCTGAACCGTTCCAGCAAAAAAGACTATCCCGTCCTAATACCTCTACGTGCAAGCAGTATAAAAACAAAATACATAAACATAACTAAAATCTCATATCGTTGTAATTGTCATATACTAGTGGTAATTAAGTCCAGTTACACTTAAGGTTAAATTTGCTGACTCTTTTTTACCTTTCATTTCTGAAAAATGTGAGACC	CBS4-miniDFR	Kan	pCHW00010	Level 0, promoter module		pUC57	promoter module (GGAG-AATG)	This study
GGTCTCTGGAGAGTGGTCTTGGGAGAGCGATGCGTCTTTTCCGATGAACCGTTCCAGCAAAAAAGACTAAGCGATGCGTCTTTTCCGCTGAACCGTTCCAGCAAAAAAGACTAAGCGATGCGTCTTTTCCGCTGAACCGTTCCAGCAAAAAAGACTAGGAGAGCGATGCGTCTTTTCCGCTGAACCGTTCCAGCAAAAAAGACTATCCCGTCCTAATACCTCTACGTGCAAGCAGTATAAAAACAAAATACATAAACATAACTAAAATCTCATATCGTTGTAATTGTCATATACTAGTGGTAATTAAGTCCAGTTACACTTAAGGTTAAATTTGCTGACTCTTTTTTACCTTTCATTTCTGAAACCATTGAGACC	CBS4-miniDFR	Kan	pCHW90004	Level 0, promoter module		pUC57	promote module (GGAG-CCAT)	This study
GGTCTCAGGAGAGTGGTCTTGGGAGAGCGATGCGTCTTTTCCGATGAACCGTTCCAGCAAAAAAGACTAAGCGATGCGTCTTTTCCGCTGAACCGTTCCAGCAAAAAAGACTAAGCGATGCGTCTTTTCCGCTGAACCGTTCCAGCAAAAAAGACTAGGAGAGCGATGCGTCTTTTCCGCTGAACCGTTCCAGCAAAAAAGACTATCCCTACTGTTTATTTACAAGAGCGTACGGTTCAATCCCTGCCTCCCCTGTAAAACTACCCTTTGAAAACCTCTCTTTCTTAATCTTTTCTTTGTAATTCCCCATCGAGACC	CBS4-CMV1	Spec	pCHW110031	Level 0, promoter module		pAGM9121	promote module (GGAG-CCAT)	This study
GGTCTCAGGAGGTCGAGCTGCAGGTCAACGGATCAGGATATTCTTGTTTAAGATGTTGAACTCTATGGAGGTTTGTATGAACTGATGATCTAGGACCGGATAAGTTCCCTTCTTCATAGCGAACTTATTCAAAGAATGTTTTGTGTATCATTCTTGTTACATTGTTATTAATGAAAAAATATTATTGGTCATTGGACTGAACACGAGTGTTAAATATGGACCAGGCCCCAAATAAGATCCATTGATATATGAATTAAATAACAAGAATAAATCGAGTCACCAAACCACTTGCCTTTTTTAACGAGACTTGTTCACCAACTTGATACAAAAGTCATTATCCTATGCAAATCAATAATCATACAAAAATATCCAATAACACTAAAAAATTAAAAGAAATGG…	UBQ10 promoter	Spec	pCHW30002	Level 0, promoter module		pAGM9121	promoter module (GGAG-AATG)	This study
GGTCTCAGGAGAGTGGTCTTGGGAGAGCGATGCGTCTTTTCCGATGAACCGTTCCAGCAAAAAAGACTAAGCGATGCGTCTTTTCCGCTGAACCGTTCCAGCAAAAAAGACTAAGCGATGCGTCTTTTCCGCTGAACCGTTCCAGCAAAAAAGACTAGGAGAGCGATGCGTCTTTTCCGCTGAACCGTTCCAGCAAAAAAGACTATCCCTACTCGAGACC	CBS4 promoter	Spec	pCHWb0001	Level 0, promoter module		pAGM9121	promoter module (GGAG-TACT)	This study
GGTCTCAGGAGTCGACAAAATTTAGAACGAACTTAATTATGATCTCAAATACATTGATACATATCTCATCTAGATCTAGGTTATCATTATGTAAGAAAGTTTTGACGAATATGGCACGACAAAATGGCTAGACTCGATGTAATTGGTATCTCAACTCAACATTATACTTATACCAAACATTAGTTAGACAAAATTTAAACAACTATTTTTTATGTATGCAAGAGTCAGCATATGTATAATTGATTCAGAATCGTTTTGACGAGTTCGGATGTAGTAGTAGCCATTATTTAATGTACATACTAATCGTGAATAGTGAATATGATGAAACATTGTATCTTATTGTATAAATATCCATAAACACATCATGAAAGACACTTTCTTTCACGGTCTGAATTAATT…	AtACT2 promoter	Spec	pICH87644	Level 0, promoter module			ACT2 promoter, addgene #50274	Engler et al., 2014
GGTCTCAGGAGGCTTAAGTGGGCCGTAAGTGCAATTGCGTTGTGCTCCAAAAGGAACGGTGCCGTGGGTTCCTCTTGTTCATCAGAAATATATTAATTAGCCGTAAAACCTGAAAATTCACAAGCATTTGGATTGTTTTCTAATTTAATATCCATTATGTGACTAAAAGTTCTAGTGATCGTACATACTACATAGAAAATAATAACACAAAATACTAGTTTACATTTCCCAATTAAAAACCATTTTGAATGAACTCTGTCTGATTTAATTATACTTTTAAAATGTGGGATGAATTCAAAGATTATACTTATATTCTTATTATTTAAGATTATCAAGTGGAAAAATAAAAATATGAATGTGTTAATATAAGGTAATAGAAATTTAATCATTTTTTTAATC…	AtRbcS2B promoter	Spec	pICH45195	Level 0, promoter module			RbcS2b promoter, addgene #50275	Engler et al., 2014
GGTCTCAGGAGAGCGGAGAATTAAGGGAGTCACGTTATGACCCCCGCCGATGACGCGGGACAAGCCGTTTTACGTTTGGAACTGACAGAACCGCAACGTTGAAGGAGCCACTCAGCCGCGGGTTTCTGGAGTTTAATGAGCTAAGCACATACGTCAGAAACCATTATTGCGCGTTCAAAAGTCGCCTAAGGTCACTATCAGCTAGCAAATATTTCTTGTCAAAAATGCTCCACTGACGTTCCATAAATTCCCCTCGGTATCCAATTAGAGTCTCATATTCACTCTCATACTGTATTTTTACAACAATTACCAACAACAACAAACAACAAACAACATTACAATTACTATTTACAATTACAATGTGAGACC	AtuNOS promoter	Spec	pICH87633	Level 0, promoter module			NOS promoter, addgene #50271	Engler et al., 2014
GGTCTCATACTGTATTTTTACAACAATTACCAACAACAACAAACAACAAACAACATTACAATTACTATTTACAATTACAATGTGAGACC	TMV	Spec	pICH41402	Level 0, 5'UTR module			TMV 5'UTR, addgene #50285	Engler et al., 2014
GGTCTCATACTACACCACCAACACAACCAAACCCACCACGCCCAATTGTTACACACCCGCTTGGAAAAGCAAGTCTAACAAAATGTGAGACC	PVX	Spec	pICH44199	Level 0, 5'UTR module			PVX 5'UTR, addgene #50286	Engler et al., 2014
GGTCTCATACTGTTTATTTACAAGAGCGTACGGTTCAATCCCTGCCTCCCCTGTAAAACTACCCTTTGAAAACCTCTCTTTCTTAATCTTTTCTTTGTAATTCCAATGTGAGACC	CMV1	Spec	pICH44222	Level 0, 5'UTR module			CMV1 5'UTR, addgene #50287	Engler et al., 2014
GGTCTCATACTGTTTATTTACAAGAGCGTACGGTTCAATCCCTGCCTCCCCTGTAAAACTACCCTTTGAAAACCTCTCTTTCTTAATCTTTTCTTTGTAATTCCCCATTGAGACC	CMV1	Spec	pCHWb0004	Level 0, 5'UTR module		pAGM9121	5'UTR module (TACT-CCAT)	This study
GGTCTCATACTGTTTATTTACAAGAGCGTACGGTTCAACCCCTGCCTCCCCTGTAAAACTCCCTAGACTTAAATCTTTTCTTTCTAGTATCTTTTCAATGTGAGACC	CMV2	Spec	pICH44233	Level 0, 5'UTR module			CMV2 5'UTR, addgene #50288	Engler et al., 2014
GGTCTCATACTGTAAAAGAAAAGGAACAACCCTGTTGTTGTTCGACGCTATACTAAATATATATTATCTTATTAGTGCATTTCTTTTACCGCTTCACAGAATGTGAGACC	BSMV	Spec	pICH44188	Level 0, 5'UTR module			BSMV 5'UTR, addgene #50289	Engler et al., 2014
GGTCTCATACTACAAACAAGTAAGTAAGAGAAAAACCAAAAGAAGAAGAGAAACAACAAGAAGAAGTAATGTGAGACC	RbcS2b	Spec	pICH44179	Level 0, 5'UTR module			RbcS2b 5'UTR, addgene #50290	Engler et al., 2014
GGTCTCAAATGGATCATGCGACCCTCGCCATGATCCTCGCGATCTGGTTCATCAGCTTCCACTTCATCAAGCTGCTGTTCTCCCAGCAGACCACCAAGCTGCTTCCGCCAGGACCAAAGCCGCTTCCGATCATCGGCAACATCCTTGAGGTGGGCAAGAAGCCGCATCGGTCCTTCGCCAACCTCGCCAAGATTCACGGCCCACTCATTTCCCTCAGACTCGGCTCTGTGACCACCATCGTTGTGTCCTCTGCCGACGTGGCCAAAGAGATGTTCCTCAAGAAGGATCACCCGCTCTCCAACCGCACGATCCCGAATAGTGTTACAGCCGGCGACCACCACAAGCTCACCATGTCTTGGCTCCCGGTGTCTCCGAAGTGGCGCAACTTCCGCAAGATTA…	RUBY	Spec	pCHW30001	Level 0, CDS module		pAGM9121	CDS module (AATG-GCTT)	This study
GGTCTCAAATGAAAGCGTTAACGGCCAGGCAACAAGAGGTGTTTGATCTCATCCGTGATCACATCAGCCAGACAGGTATGCCGCCGACGCGTGCGGAAATCGCGCAGCGTTTGGGGTTCCGTTCCCCAAACGCGGCTGAAGAACATCTGAAGGCGCTGGCACGCAAAGGCGTTATTGAAATTGTTTCCGGCGCATCACGCGGGATTCGTCTGTTGCAGGAAGAGGAAGAAGGGTTGCCGCTGGTAGGTCGTGTGGCTGCCGGTGAACCGTCGAGCGCCCCCCCGACCGATGTCAGCCTGGGGGACGAGCTCCACTTAGACGGCGAGGACGTGGCGATGGCGCATGCCGACGCGCTAGACGATTTCGATCTGGACATGTTGGGGGACGGGGATTCCCCGG…	XVE	Spec	pCHW10005	Level 0, CDS module		pAGM9121	CDS module (AATG-GCTT)	This study
GGTCTCTAATGGCTAGTGAAGCTCGAAAAACAAAGAAAAAAATCAAAGGGATTCAGCAAGCCACTGCAGGAGTCTCACAAGACACTTCGGAAAATCCTAACAAAACAATAGTTCCTGCAGCATTACCACAGCTCACCCCTACCTTGGTGTCACTGCTGGAGGTGATTGAACCCGAGGTGTTGTATGCAGGATATGATAGCTCTGTTCCAGATTCAGCATGGAGAATTATGACCACACTCAACATGTTAGGTGGGCGTCAAGTGATTGCAGCAGTGAAATGGGCAAAGGCGATACCAGGCTTCAGAAACTTACACCTGGATGACCAAATGACCCTGCTACAGTACTCATGGATGTTTCTCATGGCATTTGCCCTGGGTTGGAGATCATACAGACAATCAA…	LhGR	Chloremphinicol	pCHW03019	Level 0, CDS module			CDS module (AATG-GCTT)	This study
GGTCTCTAATGTCTAGATTAGATAAAAGTAAAGTGATTAACAGCGCATTAGGTCTGCTTAATGAGGTCGGAATCGAAGGTTTAACAACCCGTAAACTCGCCCAGAAGCTAGGTGTAGAGCAGCCTACATTGTATTGGCATGTAAAAAATAAGCGGGCTTTGCTCGACGCCTTACCTATTGAGATGTTAGATAGGCACCATACTCACTCATGCCCTTTAGAAGGGGAAAGCTGGCAAGATTTTTTACGTAATAACGCTAAAAGTTATAGATGTGCTTTACTAAGTCATCGCGATGGAGCAAAAGTACATTTAGGTACACGGCCTACAGAAAAACAGTATGAAACTCTCGAAAATCAATTAGCCTTTTTATGCCAACAAGGTTTTTCACTAGAGAATGCAT…	TetR-V10	Kan	pCHW00008	Level 0, CDS module		pUC57	CDS_no_stop module (AATG-TTCG)	This study
GGTCTCTAATGGTCGTAATTAACGGGGTCAAATATGCCTGTGAAACGTGTATCAGGGGTCACAGGGCGGCGCAGTGTACTCACACTGATGGTCCGCTACAGATGATCAGACGCAAGGGTAGACCATCGACCACATGTGGCCATTGTAAAGAGCTGAGAAGAACCAAGAACTTCAACCCATCCGGTGGGTGCATGTGTGCCTCTGCACGACGGCCAGCTGTTGGCAGCAAGGAAGATGAAACACGATGTCGTTGTGATGAGGGTGAACCTTGTAAATGTCATACCAAGAGGAAAAGCAGCCGGAAATCAAAGGGAGGGTCATGCCACAGAAGGGCAAATGATGAAGCAGCGCATGTCAATGGTCTTGGTATTGCAGATCTGGACGTTCTTTTGGGCCTAA…	CUP2	Kan	pCHW00011	Level 0, CDS module		pUC57	CDS_no_stop module (AATG-TTCG)	This study
GGTCTCAAATGGAGGACGCCAAAAACATAAAGAAAGGCCCGGCGCCATTCTATCCTCTAGAGGATGGAACCGCTGGAGAGCAACTGCATAAGGCTATGAAGAGATACGCCCTGGTTCCTGGAACAATTGCTTTTACAGATGCACATATCGAGGTGAACATCACGTACGCGGAATACTTCGAAATGTCCGTTCGGTTGGCAGAAGCTATGAAACGATATGGGCTGAATACAAATCACAGAATCGTCGTATGCAGTGAAAACTCTCTTCAATTCTTTATGCCGGTGTTGGGCGCGTTATTTATCGGAGTTGCAGTTGCGCCCGCGAACGACATTTATAATGAACGTGAATTGCTCAACAGTATGAACATTTCGCAGCCTACCGTAGTGTTTGTTTCCAAAA…	Luciferase	Spec	pICSL80001	Level 0, CDS module			Luciferase CDS, addgene #50326	Engler et al., 2014
GGTCTCAAATGGAAAAACGAAAAGATAATGAAGAAGCAAACAACTCATTGGTATGTTATTTGATAGAGTGAACTGTAAAGTATTGAATTGTAGATATCATGTGGCTTTAAAAATTTGATATGTGTTATTTTGGCAGGAGTCATTTTCTGCTCTTCGCAAGGATGCTGCCAATGTTCTGGATTTCCTAGAGAGATTAAAGAATGAAGAAGATCAAAAGGCTGTTGATGTGGATCTGATTGAAAGCCTGAAATTGAAGCTGACATTTATTTGTACATATGTCCAGCTTTCTTATTCCGATTTGGAGAAGTTTGAAGATATAATGACTAGAAAAAGACAAGAGGTTGAGAATCTGCTTCAACCAATTTTGGATGATGATGGCAAAGACGTCGGGTGTAAATA…	Rpi-blb2	Spec	pCHW00002	Level 0, CDS module		pAGM9121	CDS module (domesticated, with intron) (AATG-GCTT)	This study
GGTCTCAAATGAGCGACTACAAGGATGACGATGACAAGGCTGTTATCACAAGTTTGTACAAAAAAGCAGGCTCCGCGGCCGCCCCCTTCACCGTCGAGGCCCAAGAAGTTATTCAGAGCGGCCGGGGAGACGGATATGGAGGGTTCTGGAAAAACGTAGTCCAGAGTACTAACAAGATCGTCAAGAAGCCGGATATCAAGATAGGCAAACTTATCGAGGCGGCCAAGAAGGCAAAAGCAAAAATGACGAAGTCCTAGGCTTCGAGACC	Flag-AVRblb2	Spec	pCHW10004	Level 0, CDS module		pAGM9121	CDS module (AATG-GCTT)	This study
GGTCTCAAATGGTCGAGGCCCAAGAAGTTATTCAGAGCGGCCGGGGAGACGGATATGGAGGGTTCTGGAAAAACGTAGTCCAGAGTACTAACAAGATCGTCAAGAAGCCGGATATCAAGATAGGCAAACTTATCGAGGCGGCCAAGAAGGCAAAAGCAAAAATGACGAAGTCCTAGGCTTCGAGACC	AVRblb2	Spec	pCHW060002	Level 0, CDS module		pAGM9121	CDS module (AATG-GCTT)	This study
GGTCTCAAATGGCAGATGCAGTAGTGAATTTTCTGGTGGAGAACCTGTTGCAGCTATTAACTGATAACGTAAAGCTGATCGGAAGTGCAAAGGGAGAGTTAGAGAATCTGCTGAAAGAAGTTCAACACCTAAAAGGCTTCTTAGATGACGCAGCTAAGCTGCCAAGCGACAGCGAACAGTGGAAAGTGTTGGTGGAGGAGATACAAAAAACGGTACATACCGCAGAGGATGCTGTTGATAAGTTTGTGGTTCAGGCGAAGCTGCACAAAGAGAAAAATAAAATGGCAAGAATTTTGGATGTGGGTCATCTGGCTACAGTCAGGAATCTTGCAGCTGAGGTCAAAGGAATTCATGACCAAGTCAAGGAACTTCGCCTAAACAATCAAGCTCTTCAAGCAC…	NbNRC4 CC domain	Spec	pCHW50024	Level 0, CDS module		pAGM9121	CDS module (AATG-CTCA)	This study
GGTCTCACTCAGCAGGGTCCTGCATTGGAGGATGATGAAGTTGTCGGCTTTGATGAGGAAGCGAACAAAGTGATCAATCGACTTGTTAAAGAATCAAAGGATCTAGATATTATTCCGGTGGTGGGTATGCCGGGACTTGGAAAAACCACACTAGCAAGAAAAATCTACAAGGATCCTAAGCTTTCATATGAATTTTTTGGCGTCCATTGGGTTTACGTCGGCCAATCTTACAAAATAAAGGATGTTTTTCTTAATATTCTCAAATTCTTCACAAGACGCACCGAAGATTATCAGCATGAGGATGTGGACGCATTAGCTAAGGTGATAGCCGGTTTTATCAATAAAGGAGGTAGATGTCTCATTTGTTTAGATGATGTTTGGGAAACAAAAGTCATTGAC…	NbNRC4 Nb domain autoactive (D478V)	Spec	pCHW50060	Level 0, CDS module		pAGM9121	CDS module (CTCA-CCAT)	This study
GGTCTCACCATTCCTATTGAGGACCCAAATAAATCTCGTCGACTGTGCATTCAACCCTCTAATTTGAAAGACTTCCTCTCCAAAAAACCATCTGCAGAACATGTTAGATCTTTCTATTGTTTTTCCTCAAAAGAAAAACAAATCCGCGGGTTGACTCCTAATGACATTAAACTCATTCACAAAGCGTTTCCGCTTGTCAGGGTCTTGGACGTGGAATCCCTCAAATTTCTCTTCTCAAAGGATTTTAACCAGTTATTTCATTTGAGATATATTGCTATCTCAGGTGACTTCAATGCCATCCCTTTGACCTTTGGTAAATTTTGGAATTTACAAACTCTTATTCTTAATACAAGTACCTCAGAGTCCACCCTTGATGTAAAAGCAGACATATGGAACATG…	NbNRC4 LRR domain	Spec	pCHW50026	Level 0, CDS module		pAGM9121	CDS module (CCAT-TTCG)	This study
GGTCTCAAATGGCTTATGCTGCTGTTACTTCCCTTATGAGAACCATACATCAATCAATGGAACTTACTGGATGTGATTTGCAACCGTTTTATGAAAAGCTCAAATCTTTGAGAGCTATTCTGGAGAAATCCTGCAATATAATGGGCGATCATGAGGGGTTAACAATCTTGGAAGTTGAAATCGTAGAGGTAGCATACACAACAGAAGATATGGTTGACTCGGAATCAAGAAATGTTTTTTTAGCACAGAATTTGGAGGAAAGAAGCAGGGCTATGTGGGAGATTTTTTTCGTCCTGGAACAAGCACTAGAATGCATTGATTCCACCGTGAAACAGTGGATGGCAACATCGGACAGCATGAAAGATCTAAAACCACAAACTAGCTCGCTTGTCAGTTTAC…	Rx	Amp	pCHW30004	Level 0, CDS module			CDS_no_stop module (AATG-TTCG)	This study
GGTCTCAAATGTCAGCACCAGCTAGCACAACACAGCCCATAGGGTCAACTACCTCAACTACCACAAAAACTGCAGGCGCAACTCCTGCCACAGCTTCAGGCCTGTTCACTATCCCGGATGGGGATTTCTTTAGTACAGCCCGTGCCATAGTAGCCAGCAATGCTGTCGCAACAAATGAGGACCTCAGCAAGATTGAGGCTATTTGGAAGGACATGAAGGTGCCCACAGACACTATGGCACAGGCTGCTTGGGACTTAGTCAGACACTGTGCTGATGTAGGATCATCCGCTCAAACAGAAATGATAGATACAGGTCCCTATTCCAACGGCATCAGCAGAGCTAGACTGGCAGCAGCAATTAAAGAGGTGTGCACACTTAGGCAATTTTGCATGAAGTATG…	CP	Spec	pCHW90008	Level 0, CDS module		pAGM9121	CDS module (AATG-GCTT)	This study
GGTCTCAAATGGAGATTGGCTTAGCAGTTGGTGGTGCATTTCTCTCTTCAGCTTTGAATGTTCTCTTTGATAGGCTTGCTCCTCACGGTGATCTGCTCAACATGTTTCAGAAGCATAAGGATCATGTTAAGCTCTTAAAGAAGCTGGAGGACATTTTGCTCGGCCTTCAGATTGTGCTAAGTGATGCAGAGAATAAACAAGCATCAAATCGACATGTGAGCCAGTGGTTCAATAAGCTTCAGAATGCTGTGGACGGTGCTGAGAACTTGATAGAACAAGTCAATTATGAAGCTTTGAGGCTTAAGGTGGAAGGCCAGCATCAAAATCTTGCAGAAACAAGCAACCAGCAAGTAAGTGACCTTAACCTGTGCTTCAGTGATGATTTCTTTCTTAACATAA…	R3a	Spec	pCHW110023	Level 0, CDS module		pAGM9121	CDS module (domesticated) (AATG-GCTT)	This study
GGTCTCAAATGATCGACCAAACCAAGGTCCTGGTGTATGGGACGCCAGCTCACTACATACACGATTCAGCCGGCAGGAGACTTCTTCGCAAGAACGAAGAGAATGAAGAAACGTCTGAGGAGCGAGCCCCAAATTTCAATTTGGCGAATCTAAATGAGGAGATGTTTAATGTGGCTGCGTTGACGAAGAGAGCAGATGCCAAAAAGCTAGCGAAACAGCTTATGGGTAATGATAAGCTGGCGGATGCTGCATACATTTGGTGGCAGCACAACAGGGTTACGCTAGACCAGATTGACACGTTCCTGAAGCTTGCAAGCCGCAAGACGCAAGGCGCAAAGTACAATCAGATCTACAATAGCTACATGATGCACCTGGGGCTCACTGGATATTAGGCTTCGA…	AVR3a_KI	Kan	pCHW110030	Level 0, CDS module		pUC57	CDS module (domesticated) (AATG-GCTT)	This study
GGTCTCAAATGGGAGGGTTTGTCAAGACCCAGAAAACCAATGCCTACCACAAGCGTTTCCAAGTCAAGTTCAAGAGAAGGAGGCAGGGCAAGACTGACTACAGGGCCAGGATTAGGCTCACCAGCCAAGATAAGAACAAGTACAACACACCGAAGTACCGCTTTGTTGTGAGATTTACAAACAAAGATATCACAGCTCAAATTGTCTATGCTACCATTGCGGGTGATATCGTGATGGCTGCTGCCTACTCCCATGAGCTGCCTCGTTATGGTCTTGAAGTTGGTCTTACCAACTATGCGGCAGCTTACTGCACTGGCTTGCTTCTGGCTCGCCGTGTGCTCACGCTCCGTGGTTTGGACCAGGAGTACGAGGGCAATGTTGAGGCCACTGGGGAGGACT…	OsL5	Spec	pCHWa0002	Level 0, CDS module		pAGM9121	CDS module (domesticated) (AATG-GCTT)	This study
GGTCTCAAATGTCCAACCTGCTCACGGTTCACCAGAACCTTCCGGCTCTTCCAGTGGACGCGACGTCCGATGAAGTCAGGAAGAACCTCATGGACATGTTCCGCGACAGGCAAGCGTTCAGCGAGCACACCTGGAAGATGCTGCTCTCCGTCTGCCGCTCCTGGGCTGCATGGTGCAAGCTGAACAACAGGAAGTGGTTCCCCGCTGAGCCCGAGGACGTGAGGGATTACCTTCTGTACCTGCAAGCGCGAGGTCTGGCAGTGAAAACCATCCAGCAACACCTTGGACAACTGAACATGCTTCACAGGCGCTCCGGCCTCCCGCGCCCCAGCGACTCGAACGCCGTGAGCCTCGTCATGCGCCGCATCAGGAAGGAAAACGTCGATGCCGGCGAAAGGG…	Cre	Spec	pCHW110033	Level 0, CDS module		pAGM9121	CDS module (domesticated) (AATG-GCTT)	This study
GGTCTCACCATGGTGAGTAAAGGAGAAGAAAACAACTTAGCTATCATTAAAGAGTTCATGCGCTTCAAAGTTCACATGGAGGGTTCTGTTAACGGTCACGAGTTCGAGATCGAAGGCGAAGGCGAGGGCCGTCCGTATGAAGGCACCCAGACCGCCAAACTGAAAGTGACTAAAGGCGGCCCGCTGCCTTTTGCGTGGGACATCCTGAGCCCGCAATTTATGTACGGTTCTAAAGCGTATGTTAAACACCCAGCGGATATCCCGGACTATCTGAAGCTGTCTTTTCCGGAAGGTTTCAACTGGGAACGCGTAATGAATTTTGAAGATGGTGGTGTCGTGACCGTCACTCAGGACTCCTCCCTGCAGGATGGCGAGTTCATCTATAAAGTTAAACTGCGT…	mCherry2	Spec	pCHW50001	Level 0, N-terminal tag module		pAGM9121	N-terminal tag module (CCAT-AATG)	This study
GGTCTCACCATGGATTATAAGGACCATGACGGAGACTATAAGGACCATGACCTCGACGCTGCAGCAGCTGATTATAAGGACGATGACGATAAAATGTGAGACC	3xFlag	Spec	pICSL30005	Level 0, N-terminal tag module			3xFlag N-terminal tag, addgene #50299	Engler et al., 2014
GGTCTCACCATGGTGAGTAAAGGAGAAGAAAACAACTTAGCTATCATTAAAGAGTTCATGCGCTTCAAAGTTCACATGGAGGGTTCTGTTAACGGTCACGAGTTCGAGATCGAAGGCGAAGGCGAGGGCCGTCCGTATGAAGGCACCCAGACCGCCAAACTGAAAGTGACTAAAGGCGGCCCGCTGCCTTTTGCGTGGGACATCCTGAGCCCGCAATTTATGTACGGTTCTAAAGCGTATGTTAAACACCCAGCGGATATCCCGGACTATCTGAAGCTGTCTTTTCCGGAAGGTTTCAACTGGGAGGTAGATTTATGCATCCTCTTGTCATGAGAAGTCGAATTGTTCCCATTCTGTGTGTTGCAGCTACAGATGGAGATACATAGAGATACTCGTGGA…	mCherry2-HyP5SM	Spec	pCHWa0003	Level 0, N-terminal tag module		pAGM9121	N-terminal tag module (CCAT-AATG)	This study
GGTCTCTCCATGACCTAATAACTTCGTATAGCATACATTATACGAAGTTATATTAAGGGTTGAATGAAAACTAATCTTTTTCTCTTTCTCATCTTTTCACTTCTCCTATCATTATCCTCGGCCGAATTCGGAGGTGTGAGCAAGGGCGAGGAGGATAACATGGCCATCATCAAGGAGTTCATGCGCTTCAAGGTGCACATGGAGGGCTCCGTGAACGGCCACGAGTTCGAGATCGAGGGCGAGGGCGAGGGCCGCCCCTACGAGGGCACCCAGACCGCCAAGCTGAAGGTGACCAAGGGTGGCCCCCTGCCCTTCGCCTGGGACATCCTGTCCCCTCAGTTCATGTACGGCTCCAAGGCCTACGTGAAGCACCCCGCCGACATCCCCGACTACTTGAAG…	loxP-mCherry	Kan	pCHW110034	Level 0, N-terminal tag module		pUC57	N-terminal tag module (CCAT-AATG)	This study
GGTCTCTCCATGACCTAATAACTTCGTATAGCATACATTATACGAAGTTATATTAAGGGTTGAATGAAAACTAATCTTTTTCTCTTTCTCATCTTTTCACTTCTCCTATCATTATCCTCGGCCGAATTCGGAGGTGTGAGCAAGGGCGAGGAGGATAACATGGCCATCATCAAGGAGTTCATGCGCTTCAAGGTGCACATGGAGGGCTCCGTGAACGGCCACGAGTTCGAGATCGAGGGCGAGGGCGAGGGCCGCCCCTACGAGGGCACCCAGACCGCCAAGCTGAAGGTGACCAAGGGTGGCCCCCTGCCCTTCGCCTGGGACATCCTGTCCCCTCAGTTCATGTACGGCTCCAAGGCCTACGTGAAGCACCCCGCCGACATCCCCGACTACTTGAAG…	loxP-mCherry-stop	Kan	pCHW110035	Level 0, N-terminal tag module		pUC57	N-terminal tag module (CCAT-AATG)	This study
GGTCTCATTCGGCCCCCCCGACCGATGTCAGCCTGGGGGACGAGCTCCACTTAGACGGCGAGGACGTGGCGATGGCGCATGCCGACGCGCTAGACGATTTCGATCTGGACATGTTGGGGGACGGGGATTCCCCGGGTCCGGGATTTACCCCCCACGACTCCGCCCCCTACGGCGCTCTGGATATGGCCGACTTCGAGTTTGAGCAGATGTTTACCGATGCCCTTGGAATTGACGAGTACGGTGGGCCTAAAAAGAAGCGTAAAGTCTAAGCTTAGAGACC	VP16-NLS	Kan	pCHW00014	Level 0, C terminal tag module		pUC57	C-terminal tag module (TTCG-GCTT)	This study
GGTCTCATTCGGACGCTTTGGACGACTTCGACTTGGACATGTTGGGTTCTGACGCTTTGGACGACTTCGACTTGGACATGTTGGGTTCTGACGCTTTGGACGACTTCGACTTGGACATGTTGGGTTCTGACGCTTTGGACGACTTCGACTTGGACATGTTGCCTAAAAAGAAGCGTAAAGTCTAAGCTTAGAGACC	VP64-NLS	Kan	pCHW00015	Level 0, C terminal tag module		pUC57	C-terminal tag module (TTCG-GCTT)	This study
GGTCTCATTCGCCAACGCAGGCGGGCGAAGGAACCCTGAGCGAGGCCCTCTTGCAGCTTCAGTTCGATGACGAAGATTTGGGAGCCCTGCTGGGTAACAGCACAGACCCTGCCGTATTCACCGATCTCGCATCCGTGGACAACAGCGAGTTTCAGCAGCTCTTGAATCAGGGAATCCCGGTCGCACCTCATACCACAGAGCCCATGCTGATGGAATACCCGGAGGCTATCACGCGACTGGTGACCGGCGCACAGCGACCACCCGATCCAGCCCCTGCCCCACTGGGTGCCCCGGGTTTGCCCAATGGCCTCCTCAGCGGCGATGAGGATTTCTCCAGCATCGCTGATATGGATTTCTCCGCTTTGCTGAGCCAGATAAGCTCCCCTAAAAAGAAGCGTA…	p65AD-NLS	Kan	pCHW00016	Level 0, C terminal tag module		pUC57	C-terminal tag module (TTCG-GCTT)	This study
GGTCTCATTCGGCCAATTTTAATCAAAGTGGGAATATTGCTGATAGCTCATTGTCCTTCACTTTCACTAACAGTAGCAACGGTCCGAACCTCATAACAACTCAAACAAATTCTCAAGCGCTTTCACAACCAATTGCCTCCTCTAACGTTCATGATAACTTCATGAATAATGAAATCACGGCTAGTAAAATTGATGATGGTAATAATTCAAAACCACTGTCACCTGGTTGGACGGACCAAACTGCGTATAACGCGTTTGGAATCACTACAGGGATGTTTAATACCACTACAATGGATGATGTATATAACTATCTATTCGATGATGAAGATACCCCACCAAACCCAAAAAAAGAGCCTAAAAAGAAGCGTAAAGTCTAAGCTTAGAGACC	GAL4-AD-NLS	Kan	pCHW00019	Level 0, C terminal tag module		pUC57	C-terminal tag module (TTCG-GCTT)	This study
GGTCTCATTCGGAACAAAAGTTGATCTCTGAAGAGGACCTTGAGCAGAAATTGATCTCTGAGGAAGATCTTGAGCAGAAGCTTATCTCAGAGGAGGATTTGGAGCAAAAACTTATTTCTGAAGAGGACCTTTGAGCTTTGAGACC	4xMYC	Spec	pICSL50010	Level 0, C terminal tag module			4xMYC C-terminal tag, addgene #50310	Engler et al., 2014
GGTCTCAGCTTGTCAAGCAGATCGTTCAAACATTTGGCAATAAAGTTTCTTAAGATTGAATCCTGTTGCCGGTCTTGCGATGATTATCATATAATTTCTGTTGAATTACGTTAAGCATGTAATAATTAACATGTAATGCATGACGTTATTTATGAGATGGGTTTTTATGATTAGAGTCCCGCAATTATACATTTAATACGCGATAGAAAACAAAATATAGCGCGCAAACTAGGATAAATTATCGCGCGCGGTGTCATCTATGTTACTAGATCGACGCTTGAGACC	NOS terminator module	Spec	pICH41421	Level 0, terminator module			NOS terminator module, addgene #50339	Engler et al., 2014
GGTCTCAGCTTGTCCTGCTTTAATGAGATATGCGAGAAGCCTATGATCGCATGATATTTGCTTTCAATTCTGTTGTGCACGTTGTAAAAAACCTGAGCATGTGTAGCTCAGATCCTTACCGCCGGTTTCGGTTCATTCTAATGAATATATCACCCGTTACTATCGTATTTTTATGAATAATATTCTCCGTTCAATTTACTGATTGTACCCTACTACTTATATGTACAATATTAAAATGAAAACAATATATTGTGCTGAATAGGTTTATAGCGACATCTATGATAGAGCGCCACAATAACAAACAATTGCGTTTTATTATTACAAATCCAATTTTAAAAAAAGCGGCAGAACCGGTCAAACCTAAAAGACTGATTACATAAATCTTATTCAAATTTCAAA…	OCS terminator module	Spec	pICH41432	Level 0, terminator module			OCS terminator module, addgene #50343	Engler et al., 2014
	pgR106	Kan						Lu et al., 2003
	pK7WG2::AVR3a	Spec						Bos et al., 2006
	pICH47751-LexA::RUBY::OCS	Carb	pCHW91001	Level 1, P3	BsaI			This study
	pICH47751-pOp6::RUBY::OCS	Carb	pCHW91002	Level 1, P3	BsaI			This study
	pICH47751-35S::RUBY::OCS	Carb	pCHW91003	Level 1, P3	BsaI			This study
	pICH47742-Mas::XVE::NOS	Carb	pCHW91004	Level 1, P2	BsaI			This study
	pICH47742-Mas::LhGR::NOS	Carb	pCHW91005	Level 1, P2	BsaI			This study
	pICH47751-TetO::RUBY::OCS	Carb	pCHW91012	Level 1, P3	BsaI			This study
	pICH47751-CBS4-miniDFR::RUBY::OCS	Carb	pCHW91013	Level 1, P3	BsaI			This study
	pICH47742-Mas::TetR-V10::NOS	Carb	pCHW91014	Level 1, P2	BsaI			This study
	pICH47742-Mas::CUP2-VP16::NOS	Carb	pCHW91015	Level 1, P2	BsaI			This study
	pICH47751-UBQ10::RUBY::OCS	Carb	pCHWb1018	Level 1, P3	BsaI			This study
	pICH47751-LexA::luciferase::OCS	Carb	pCHWb1002	Level 1, P3	BsaI			This study
	pICH47751-pOp6::luciferase::OCS	Carb	pCHWb1003	Level 1, P3	BsaI			This study
	pICH47751-35S::luciferase::OCS	Carb	pCHWb1001	Level 1, P3	BsaI			This study
	pICH47751-TetO::luciferase::OCS	Carb	pCHWb1004	Level 1, P3	BsaI			This study
	pICH47751-CBS4-miniDFR::luciferase::OCS	Carb	pCHWb1005	Level 1, P3	BsaI			This study
	pICH47751-UBQ10::luciferase::OCS	Carb	pCHWb1020	Level 1, P3	BsaI			This study
	pICH47751-LexA::Rpiblb2::NOS	Carb	pCHW101067	Level 1, P3	BsaI			This study
	pICH47751-pOp6::Rpiblb2::NOS	Carb	pCHW101068	Level 1, P3	BsaI			This study
	pICH47751-TetO::Rpiblb2::NOS	Carb	pCHW101069	Level 1, P3	BsaI			This study
	pICH47751-CBS4-miniDFR::Rpiblb2::NOS	Carb	pCHWa1002	Level 1, P3	BsaI			This study
	pICH47751-35S::Rpiblb2::OCS	Carb	pCHW91036	Level 1, P3	BsaI			This study
	pICH47761-35S::flag-AVRblb2::NOS	Carb	pCHWa1030	Level 1, P4	BsaI			This study
	pICH47751-LexA::flag-AVRblb2::OCS	Carb	pCHW91017	Level 1, P3	BsaI			This study
	pICH47751-pOp6::flag-AVRblb2::OCS	Carb	pCHW91018	Level 1, P3	BsaI			This study
	pICH47751-TetO::flag-AVRblb2::OCS	Carb	pCHW91019	Level 1, P3	BsaI			This study
	pICH47742-CBS4-miniDFR::flag-AVRblb2::NOS	Carb	pCHWa1001	Level 1, P2	BsaI			This study
	pICH47751-CBS4-TMV::RUBY::OCS	Carb	pCHW111038	Level 1, P3	BsaI			This study
	pICH47751-CBS4-PVX::RUBY::OCS	Carb	pCHW111039	Level 1, P3	BsaI			This study
	pICH47751-CBS4-CMV1::RUBY::OCS	Carb	pCHW111040	Level 1, P3	BsaI			This study
	pICH47751-CBS4-CMV2::RUBY::OCS	Carb	pCHW111041	Level 1, P3	BsaI			This study
	pICH47751-CBS4-BSMV::RUBY::OCS	Carb	pCHW111042	Level 1, P3	BsaI			This study
	pICH47751-CBS4-RbcS2b::RUBY::OCS	Carb	pCHW111043	Level 1, P3	BsaI			This study
	pICH47742-Mas::CUP2-VP64::NOS	Carb	pCHWb1008	Level 1, P2	BsaI			This study
	pICH47742-Mas::CUP2-GAL4::NOS	Carb	pCHWb1009	Level 1, P2	BsaI			This study
	pICH47742-Mas::CUP2-p65::NOS	Carb	pCHWb1010	Level 1, P2	BsaI			This study
	pICH47742-UBQ10::CUP2-VP16::NOS	Carb	pCHWb1013	Level 1, P2	BsaI			This study
	pICH47742-AtACT2::CUP2-VP16::NOS	Carb	pCHWb1014	Level 1, P2	BsaI			This study
	pICH47742-RbcS2b::CUP2-VP16::NOS	Carb	pCHWb1015	Level 1, P2	BsaI			This study
	pICH47742-NOS::CUP2-VP16::NOS	Carb	pCHWb1016	Level 1, P2	BsaI			This study
	pICH47742-35S::CUP2-VP16::NOS	Carb	pCHWa1018	Level 1, P2	BsaI			This study
	pICH47742-35S::CUP2-p65::NOS	Carb	pCHWa1020	Level 1, P2	BsaI			This study
	pICH47751-35S::mCherry2-Rpiblb2::NOS	Carb	pCHWa1035	Level 1, P3	BsaI			This study
	pICH47751-CBS4-miniDFR::mCherry2-Rpiblb2::NOS	Carb	pCHWa1027	Level 1, P3	BsaI			This study
	pICH47751-CBS4-CMV1::mCherry2-Rpiblb2::NOS	Carb	pCHW101071	Level 1, P3	BsaI			This study
	pICH47761-35S::3xFlag-AVRblb2::NOS	Carb	pCHW101078	Level 1, P4	BsaI			This study
	pICH47761-CBS4-miniDFR::3xFlag-AVRblb2::NOS	Carb	pCHW101079	Level 1, P4	BsaI			This study
	pICH47761-CBS4-CMV1::3xFlag-AVRblb2::NOS	Carb	pCHW101080	Level 1, P4	BsaI			This study
	pICH47751-CBS4-CMV1::NbNRC4 WT D478V-4xmyc::OCS	Carb	pCHW91055	Level 1, P3	BsaI			This study
	pICH47751-35S::NbNRC4 WT D478V-4xmyc::OCS	Carb	pCHW91056	Level 1, P3	BsaI			This study
	pICH47751-35S::RX-4xMYC::OCS	Carb	pCHW31007	Level 1, P3	BsaI			This study
	pICH47751-CBS4-miniDFR::Rx-4xMYC::OCS	Carb	pCHW91042	Level 1, P3	BsaI			This study
	pICH47751-CBS4-CMV1::Rx-4xMYC::OCS	Carb	pCHW91043	Level 1, P3	BsaI			This study
	pICH47761-CBS4-miniDFR:: mCherry2-CP::OCS	Carb	pCHW91044	Level 1, P4	BsaI			This study
	pICH47761-CBS4-CMV1:: mCherry2-CP::OCS	Carb	pCHW91045	Level 1, P4	BsaI			This study
	pICH47761-35S::mCherry2-CP::OCS	Carb	pCHW91046	Level 1, P4	BsaI			This study
	pICH47761-CBS4-miniDFR::mCherry2-HyP5SM-CP::OCS	Carb	pCHW91047	Level 1, P4	BsaI			This study
	pICH47751-CBS4-miniDFR::mCherry2-HyP5SM-Rx-4xMYC::OCS	Carb	pCHW91049	Level 1, P3	BsaI			This study
	pICH47751-CBS4-CMV1::NbNRC4 WT D478-4xMYC::OCS	Carb	pCHW91055	Level 1, P3	BsaI			This study
	pICH47751-35S::R3a::NOS	Carb	pCHW111074	Level 1, P3	BsaI			This study
	pICH47751-CBS4-CMV1::R3a::NOS	Carb	pCHW111080	Level 1, P3	BsaI			This study
	pICH47751-35S::mCherry2-R3a::NOS	Carb	pCHW111075	Level 1, P3	BsaI			This study
	pICH47751-CBS4-CMV1::mCherry2-R3a::NOS	Carb	pCHW111081	Level 1, P3	BsaI			This study
	pICH47761-35S::3xFlag-AVR3a::NOS	Carb	pCHW111071	Level 1, P4	BsaI			This study
	pICH47761-CBS4-CMV1::3xFlag-AVR3a::NOS	Carb	pCHW111073	Level 1, P4	BsaI			This study
	pICH47772-CBS4-miniDFR::OsL5::NOS	Carb	pCHWa1008	Level 1, P5	BsaI			This study
	pICH47751-CBS4-CMV1::mCherry2-HyP5SM-R3a::NOS	Carb	pCHW111082	Level 1, P3	BsaI			This study
	pICH47761-CBS4-CMV1::mCherry2-HyP5SM-AVR3a::NOS	Carb	pCHW111095	Level 1, P4	BsaI			This study
	pICH47751-CBS4-CMV1::loxP-mCherry-R3a::NOS	Carb	pCHW111097	Level 1, P3	BsaI			This study
	pICH47761-CBS4-CMV1::loxP-mCherry-AVR3a::NOS	Carb	pCHW111098	Level 1, P4	BsaI			This study
	pICH47751-CBS4-CMV1::loxP-mCherry-stop-R3a::NOS	Carb	pCHW111102	Level 1, P3	BsaI			This study
	pICH47761-CBS4-CMV1::loxP-mCherry-stop-AVR3a::NOS	Carb	pCHW111103	Level 1, P4	BsaI			This study
	pICH47791-CBS4-miniDFR::Cre::NOS	Carb	pCHW111101	Level 1, P7	BsaI			This study
	pICH47751-CBS4-CMV1::NbNRC4 WT D478V-4xMYC::OCS	Carb	pCHW91055	Level 1, P3	BsaI			This study
	pICH47751-35S::NbNRC4 WT D478V-4xMYC::OCS	Carb	pCHW91056	Level 1, P4	BsaI			This study
